# Trogocytosis-mediated transfer of FOLR2 from nurse-like cells to CLL cells is associated with their activation and proliferation

**DOI:** 10.1101/2024.12.31.630890

**Authors:** Marcin Domagala, Chloe Bazile, Bastien Gerby, Loïc Ysebaert, Vera Pancaldi, Camille Laurent, Mary Poupot

**Author notes:** **Corresponding authors:** Marcin Domagala and Mary Poupot; 2 avenue Hubert Curien Oncopole de Toulouse, CS53717, 31037, Toulouse, France.

## Abstract

Communication with the lymphoid microenvironment is crucial for survival and proliferation of neoplastic B cells in chronic lymphocytic leukemia (CLL). In this study, we examined nurse-like cells (NLCs), CLL-specific macrophages, strongly implicated in CLL pathogenesis, and their interaction with leukemic cells. Using primary patient cells, we demonstrated that NLCs express high levels of folate receptor beta (FOLR2), which correlates with increased survival of cancer cells in vitro. Furthermore, we discovered that CLL cells acquire functional FOLR2 from NLCs via trogocytosis, enhancing their folate uptake. By mimicking the CLL microenvironment with soluble factors, CD40L and IL-15, we observed a strong NLC-dependent CLL cell activation and proliferation. Moreover, we linked this phenomenon with trogocytosis, by demonstrating that FOLR2+ CLL cells are the predominant population of actively cycling cancer cells. By multiplex immunofluorescence analysis of CLL patient lymph nodes, we confirmed the presence of FOLR2⁺ NLCs, and observed their enrichment in more aggressive and proliferative CLL cases. Finally, we detected FOLR2⁺ cancer cells, providing evidence of trogocytosis in situ. Taken together, we propose FOLR2 as a novel marker of protective NLCs, and highlight the importance of trogocytosis in improved CLL cell adaptation, including NLC-mediated activation and proliferation.

**Scheme 1.**

Schematic representation of trogocytosis-mediated acquisition of NLC-derived FOLR2 by CLL cells, and its impact on promoting cancer cell adaptability to folate deprivation. 1) CLL cells enter the lymph node (LN) and engage in contact with FOLR2^+^ NLCs. 2) The presence of T cell- and stromal cell-derived cytokines, CD40L and IL-15 promotes the activation and trogocytosis-mediated acquisition of FOLR2 by CLL cells. 3) FOLR2⁺ trogocytic CLL cells have an advantage in folate acquisition and show increased proliferation compared to the remaining population of cancer cells

**SUMMARY:**

- CLL cells acquire functional FOLR2 from NLCs via trogocytosis, a process that is closely linked with enhanced CLL cell activation and proliferation in vitro
- Increased Frequency of FOLR2 expressing macrophages in more aggressive and proliferative cases of CLL.
- FOLR2 is a marker of M2-like protective NLCs in vitro
