## Supplementary table S1 for "Trogocytosis-mediated transfer of FOLR2 from nurse-like cells to CLL cells is associated with their activation and proliferation": Supplementary table S1 - key resources.xlsx

### Sheet: Key resource table
	Key resource table
	List of monoclonal antibodies against human antigens (flow cytometry, cell immunofluorescence)
	Antibody			Manufacturer	Cat. number
	Target	Fluorophore	Isotype
	CD5	PE-Cy7	Mouse IgG1 κ	Sony	RT2103110
	CD19	BV421	Mouse IgG1 κ	Sony	RT2111170
	CD23	FITC	Mouse IgG1	Beckam Coulter	IMO529
	CD38	PE	Mouse IgG1 κ	BD	560981
	CD58	FITC	Mouse IgG2a	Beckam Coulter	IM1218U
	CD69	PE	Mouse IgG2b	BD Pharmingen	560968
	CD49d	APC	Mouse IgG1 κ	BD Biosciences	559881
	CD184	APC	Mouse IgG1 κ	BD	555976
	FOLR2	purified	Mouse IgG1 κ	Sony	RT2558510
	FOLR2	PE	Mouse IgG1 κ	Sony	RT2558520
	CD11a/CD18	PE-Cy7	Mouse IgG1 κ	Sony	RT2417085
	CD11b	PE-Cy7	Mouse IgG1, κ	Sony	2106610
	CD11c	BV421	Mouse IgG1 κ	BD Pharmingen	562561
	CD14	PE-Cy7	Mouse IgG2a κ	BD Pharmingen	557742
	CD14	APC/Cy7	Mouse IgG2a κ	BioLegend	301820
	CD16	PE	Mouse IgG1 κ	BD Biosciences	560995
	CD115	BV421	Rat IgG1 κ	Sony	RT2336610
	CD163	APC	Mouse IgG1 κ	BioLegend	326509
	CD163	FITC	Mouse IgG1 κ	Sony	RT2268090
	CD169	APC	Mouse IgG1 κ	Sony	RT2330040
	CD204	BV421	Mouse IgG1 κ	BD Pharmingen	742438
	CD204	PE	Mouse IgG1 κ	BD Pharmingen	566251
	CD206	BV421	Mouse IgG1 κ	Sony	RT2205630
	CD209	FITC	Mouse IgG2b κ	BD Pharmingen	561764
	CD31	FITC	Mouse IgG1 κ	BD Pharmingen	560984
	CD64	PE	Mouse IgG1 κ	BD Pharmingen	305008
	CD64	BV605	Mouse IgG1 κ	Sony	RT2125170
	CD71	APC-Cy7	Mouse IgG2a κ	Sony	RT2270550
	CD86	BV421	Mouse IgG1 κ	Sony	RT2471060
	HLA-DR	FITC	Mouse IgG2a κ	Sony	RT2138020
	Ki-67	BV786	Rat IgG2a κ	Invitrogen	417-5698-82
	CD36	FITC	Mouse IgG2a κ	Biolegend	336203
	CD369	PERCP-EF710	Mouse IgG2a κ	Invitrogen	46-9856-41
	B7-H4	PE	Mouse IgG1 κ	Invitrogen	12-5949-41
	GPNMB	PE	Mouse IgG1 κ	Invitrogen	12-9838-41
	MARCO	PE	Mouse IgG3	Invitrogen	12-5447-42
	MERTK	PE	Mouse IgG1 κ	Invitrogen	12-9043-41
	VISTA	FITC	Mouse IgG1 κ	Invitrogen	11-1088-41
	VSIG4	Alexa Fluor 488	Mouse IgG2a κ	Invitrogen	53-5757-41
	Isotype controls
		AF488	Mouse IgG2a, κ	Sony	RT2601165
		APC	Mouse IgG1, κ	Biolegend	400119
		APC-Cy7	Mouse IgG2a κ	Biolegend	400230
		BV421	Mouse IgG1, κ	Sony	RT2600790
		BV421	Rat IgG1, κ	Sony	RT2602145
		BV605	Mouse IgG1, κ	Sony	RT2600810
		BV786	Rat IgG2a κ	Invitrogen	417-4321-81
		FITC	Mouse IgG1, κ	Sony	RT2600540
		FITC	Mouse IgG2b, κ	Sony	RT2606025
		PE	Mouse IgG1, κ	Sony	RT2600560
		PE	Mouse IgG3	Invitrogen	12-4742-41
		PE	Rat IgG1, κ	Sony	RT2602035
		PE-Cy7	Mouse IgG1, κ	Sony	RT2600630
		PE-Cy7	Mouse IgG2a κ	BD Pharmingen	560906
		PERCP-EF710	Mouse IgG2a κ	Invitrogen	46-4724-80
	List of primary antibodies for immunohistochemistry and multiplex stainings
	Target [clone]		Isotype	Manufacturer	Cat. number
	FOLR2 [EPR25731-70]		Rabbit IgG	Abcam	ab302533
	CD163 [MRQ-26]		Mouse IgG	Roche Diagnostics	5973929001
	CD20 [L26]		Mouse IgG	Roche Diagnostics	5267099001
	Ki-67 [SP6]		Rabbit IgG	Zytomed	RBG027
	CD68 [PG-M1]		Mouse IgG	Abcam	ab783
	Cell and molecular biology reagents
	Product			Manufacturer	Cat. number
	Annexin V - FITC conjugate			Miltenyi	130-092-052
	Annexin V Binding Buffer			Miltenyi	130-092-820
	7-Aminoactinomycin D (7-AAD)			Sony	RT2702020
	BD Horizon™ Fixable Viability Stain 620			BD Bioscience	564996
	PKH67			Sigma	MINI67-1KT
	CellTrace™ Violet (CTV)			Invitrogen	C34557
	Human BD Fc Block™			BD Pharmingen™	564219
	True-Nuclear™ Transcription Factor Buffer Set			Biolegend	424401
	EC-17 disodium salt [910661-33-5] folate-FITC			CliniSciences	A21492-1
	IVISenseTM Folate Receptor 680 Fluorescent Probe			Sartorius	NEV10040
	Normal Human Serum			Invitrogen	31876
	Fluoromount			Invitrogen	00-4958-02
	ER2 solution (pH9)			Leica Biosystems	AR0087
	ER1 solution (pH6)			Leica Biosystems	AR0086
	Hematoxylin			Leica Biosystems	AR0096
	Xylene-based mounting medium			Sakura TissueTek	6419
	Opal 6-Plex Detection Kit			Akoyabio	NEL871001KT
	Discovery Inhibitor			Roche Diagnostics	7017944001
	Antibody Diluent (FLEX)			Agilent	K800621-2
	TRIzol™ Reagent			Invitrogen	15596026
	Direct-zolTM RNA MiniPrep			Zymo Research	R2050
	Invitrogen™ SuperScript™ III Reverse Transcriptase			Invitrogen	18080093
	PowerUp™ SYBR™ Green Master Mix			Applied Biosystems™	A25742
	Alt-R® CRISPR-Cas9 crRNA, 10 nmol (FOLR2 #1)			Integrated DNA Technologies (IDT)	Hs.Cas9.FOLR2.1.AA
	Alt-R® CRISPR-Cas9 crRNA, 10 nmol (FOLR2 #2)			Integrated DNA Technologies (IDT)	Hs.Cas9.FOLR2.1.AC
	Alt-R® CRISPR-Cas9 crRNA, 10 nmol (FOLR2 #3)			Integrated DNA Technologies (IDT)	Hs.Cas9.FOLR2.1.AD
	Alt-R CRISPR-Cas9 Negative Control crRNAs #1			Integrated DNA Technologies (IDT)	1072544
	Alt-R CRISPR-Cas9 Negative Control crRNAs #2			Integrated DNA Technologies (IDT)	1072545
	Alt-R CRISPR-Cas9 Negative Control crRNAs #3			Integrated DNA Technologies (IDT)	1072546
	Alt-R® CRISPR-Cas9 tracrRNA,			Integrated DNA Technologies (IDT)	1072533
	Alt-R™ S.p. HiFi Cas9 Nuclease V3, 500 μg			Integrated DNA Technologies (IDT)	1081061
	10 x 2 mL Nuclease Free Duplex Buffer			Integrated DNA Technologies (IDT)	11-01-03-01
	Alt-R™ HDR Enhancer V2, 30 μL			Integrated DNA Technologies (IDT)	10007910
	Neon™ Transfection System 100 μL Kit			Thermo Fisher Scientific	MPK10096
	Cell isolation, cell culture in vitro
	Product			Manufacturer	Cat. number
	Ficoll Paque Plus [6x500ml]			GE Healthcare	17-1440-03
	CD14 MicroBeads, human			Miltenyi	130-050-201
	LS columns			Miltenyi	130-042-401
	EasySep™ Human B Cell Enrichment Kit II Without CD43 Depletion			STEMCELL	17963
	EasyEights EasySep Magnet			STEMCELL	18103
	Accutase® Cell Detachment Solution			Biolegend	423201
	Folic acid, cell culture quality			Sigma	F8758-5G
	RPMI 1640 Medium, GlutaMAX™ Supplement			Gibco	61870036
	RMPI without folic acid			Gibco	27016021
	Fetal Bovine Serum, dialyzed			Life Technologies	A3382001
	Penicillin-Streptomycin			Gibco	15140122
	Trypan Blue Solution, 0.4%			Gibco	15250061
	CRYOSTOR(TM) CS10			STEMCELL	C2874
	DMSO - cell culture grade			SIGMA-ALDRICH	D2650-100ML
	EDTA Solution 0,5M			SIGMA-ALDRICH	E7989-100ML
	Fetal Bovine Serum, qualified, heat inactivated			Gibco	10500064
	human CSF-1			MIltenyi	130-096-489
	human GM-CSF			MIltenyi	130-093-865
	human CD40L			Biolegend	591708
	human IL-2			Biolgened	589108
	human IL-4			MIltenyi	130-093-921
	human IL-13			MIltenyi	130-112-408
	human IL-15			Biolegend	570308
	Human IFN-γ			Miltenyi	130-096-481
	LPS			Sigma	L2630
	ODN 2006 (ODN79069)			InvivoGen	Tlrl-2006-1
	crRNA sequences for FOLR2 knockout
	Name			Sequence	Manufacturer
	Hs.Cas9.FOLR2.1.AA			CCAGTTGCTCTTGCACGTGT	IDT
	Hs.Cas9.FOLR2.1.AC			GGTCCCAGTTAAAGTTGTAC	IDT
	Hs.Cas9.FOLR2.1.AD			CTGGGACCACTGCGGCAAGA	IDT
	Primer sequences for RT-qPCR
	Name			Sequence 5'-3'	Manufacturer
	FOLR2_Forward			GAGAGAGGCCAACTCAGACAC	Sigma
	FOLR2_Reverse			CCAGACCATGTCTTTCTGTCC	Sigma
	Selected equipment
	Name			Manufacturer	Country
	LSRII Flow Cytometer			BD Biosciences	France
	BD LSRFortessa™ X-20 Flow cytometer			BD Biosciences	France
	LSM 780 Confocal Microscope			Zeiss	France
	LSM 880 Confocal Microscope			Zeiss	France
	LSM 980 Confocal Microscope			Zeiss	France
	Neon™ Transfection System			Thermo Fisher Scientific	France
	Software
	Name		Version	Provider	Use
	ZEISS ZEN		3.12	Zeiss	IF and mIF image analysis
	Halo		3.6	Indica Labs	mIF image analysis
	Flowlogic		700.2A	Inivai Technologies	Flow cytometry and mIF data analysis
	Prism		10.1.2	GraphPad	Statistical analysis, graph generation
	Inkscape		1.4	Open-source	Figure edition
	BioRender			BioRender	Scheme generation
