## Supplementary table S2 for "Trogocytosis-mediated transfer of FOLR2 from nurse-like cells to CLL cells is associated with their activation and proliferation": Supplementary table S2 - patient characteristics - in vitro experiments.xlsx

### Sheet: Patient table_in vitro
Patient	Age	Sex	IGVH status	CLL viability (Day 12-14)	CLL viability alone day 7	FOLR2 on NLC [MFI]	Figure
P1	76	M	U-CLL	94.68		15963	Fig 1F-G
P2	85	M	N/A	95.67		15523.1	Fig 1F-G
P3	66	M	U-CLL	33.97	29.51	1021.31	Fig 1F-G_1SC
P4	77	F	M-CLL	72.65		2576.25	Fig 1F-G
P5	71	M	U-CLL	94.1		11263	Fig 1D-G
P6	70	M	N/A	63.61		238.85	Fig 1D-G
P7	80	F	M-CLL	75		654.09	Fig 1D-G
P8	75	F	M-CLL	99		9967.63	Fig 1D-G
P9	76	M	U-CLL	71.17		1846.11	Fig 1F-G
P10	68	M	U-CLL	92.97		49338.5	Fig 1F-G
P11	N/A	N/A	N/A	74.97		172.05	Fig 1F-G
P12	78	M	M-CLL	91.38		4219.59	Fig 1F-G
P13	68	F	M-CLL	70.73		767.25	Fig 1F-G
P14	59	F	U-CLL	97.5		16820	Fig 1D-G
P15	N/A	N/A	N/A	95.7		8642.03	Fig 1F-G
P16	72	M	U-CLL	96.76		3849	Fig 1F-G
P17	81	M	N/A	96.63		8015.8	Fig 1F-G
P18	74	M	U-CLL	98.3		9820.87	Fig 1F-G
P19	69	M	U-CLL	96.43		6610.31	Fig 1F-G
P20	59	F	M-CLL	99.5		9172	Fig 1F-G
P21	N/A	N/A	N/A	55.68		228.32	Fig 1D-G
P22	62	M	M-CLL	72.24		4328.19	Fig 1F-G
P23	62	M	M-CLL	94.21		8273.08	Fig 1F-G
P24	78	M	M-CLL	95.3		5145.91	Fig 1F-G
P25	71	F	M-CLL	95.1		20968.3	Fig 1F-G
P26	71	F	U-CLL	93.26		39602.9	Fig 1F-G
P27	71	M	U-CLL	93.01		18967.7	Fig 1F-G
P28	67	M	U-CLL	96		30987.8	Fig 1F-G
P29	N/A	N/A	N/A	90.43		11895.1	Fig 1F-G
P30	62	M	U-CLL	95.09		23743.7	Fig 1F-G
P31	69	F	M-CLL	95.97		22997.7	Fig 1F-G
P32	53	F	U-CLL	31.65		131.92	Fig 1F-G
P33	81	F	N/A	96	52.6	17349	Fig 1F-G_1SC
P34	78	M	U-CLL	91.92	68.32	18781	Fig 1F-G_1SC
P35	60	M	U-CLL	94.09	84.86	10929	Fig 1F-G_1SC
P36	52	M	U-CLL	36.18	30.39	299.39	Fig 1F-G_1SC
P37	72	F	U-CLL	76.87	64.33	331	Fig 1F-G_1SC
P38	71	F	U-CLL	93.03	78.71	34366.6	Fig 1F-G_1SC
P39	70	F	M-CLL	91.5	41.12	45938	Fig 1F-G_1SC
P40	61	F	M-CLL	42.24		2046	Fig 1F-G
P41	75	M	U-CLL	91.9		21698	Fig 1F-G
P42	68	F	U-CLL	98.44	45.67	31697.6	Fig 1F-G_1SC
P43	N/A	N/A	N/A	45.63	42.04	2215	Fig 1F-G_1SC
P44	N/A	N/A	N/A	91.52		5556.2	Fig 1F-G
P45	N/A	N/A	N/A	93.82		5968	Fig 1F-G
P46	63	F	U-CLL	62.83		377.58	Fig 1F-G
P47	65	F	U-CLL	84.03		3649.32	Fig 1F-G
P48	N/A	N/A	N/A	91.5	50.97	14259.1	Fig 1F-G_1SC
P49	76	M	U-CLL	89.1	68.52	16874.6	Fig 1F-G_1SC
P50	74	F	U-CLL	97.5	71.12	47281	Fig 1F-G_1SC
P51	56	M	U-CLL	65.2		876	Fig 1F-G
P52	70	F	M-CLL	90.4		2805	Fig 1F-G
P53	65	M	U-CLL	87.7		19493	Fig 1F-G
P54	61	M	M-CLL	72.8		42	Fig 1F-G
P55	73	M	U-CLL	90.88		26863	Fig 1F-G
P56	69	M	U-CLL	97.13		6249	Fig 1F-G
P57	83	M	U-CLL	96.71		14758	Fig 1F-G
P58	N/A	N/A	N/A	91.11	83.8	25283	Fig 1F-G_1SC
P59	70	F	U-CLL	33.51		350	Fig 1F-G
P60	63	M	M-CLL	91.54		13742	Fig 1F-G
P61	80	F	U-CLL	51.64	43.47	485	Fig 1F-G_1SC
P62	78	F	M-CLL	93.37		29104	Fig 1F-G
P63	82	F	M-CLL	66.49	33.24	2066.83	Fig 1F-G_1SC
P64	79	M	M-CLL	90.18	51.81	9967.73	Fig 1F-G_1SC
