## Supplementary table S2 for "Trogocytosis-mediated transfer of FOLR2 from nurse-like cells to CLL cells is associated with their activation and proliferation": Supplementary table S3 - patient characteristics - mIF tissue staining.xlsx

### Sheet: Patient table
Patient	Age	Sex	IGVH status	CLL type	Figure
176	n.d.	M	n.d.	Classical	Fig. S6A
177	83	F	UCLL	Classical	Fig. S6A
178	81	F	n.d.	Classical	Fig. S6A/Fig 6A
179	82	M	n.d.	Richter Transformation	Fig. 6D/Fig. S6A
180	86	F	n.d.	Richter Transformation	Fig. 6D/Fig. S6A
181	74	M	n.d.	Richter Transformation	Fig. 6D/Fig. S6A
182	69	M	n.d.	Accelerated	Fig. 6A/Fig. S6A
183	71	M	UCLL	Accelerated	Fig. 6B-C/Fig. S6A
184	77	F	MCLL	Accelerated	Fig. 6D/Fig. S6A
185	61	M	n.d.	Accelerated	Fig. 6D/Fig. S6A
186	n.d.	M	n.d.	Accelerated	Fig. 6D/Fig. S6A
187	76	F	n.d.	Classical	Fig. 6D/Fig. S6A
188	74	F	MCLL	Accelerated	Fig. 6D/Fig. S6A
189	78	F	n.d.	Accelerated	Fig. 6D/Fig. S6A
190	72	F	n.d.	Classical	Fig. 6A-C/ Fig. S6A
191	75	M	UCLL	Accelerated	Fig. 6D/Fig. S6A
192	83	M	n.d.	Richter Transformation	Fig. 6B-D/Fig. S6A
193	85	F	UCLL	Accelerated	Fig. 6D/Fig. S6A
194	65	M	UCLL	Richter Transformation	Fig. 6D/Fig. S6A
195	82	M	MCLL	Accelerated	Fig. 6D/Fig. S6A
